# Alignment-free Bacterial Taxonomy Classification with Genomic Language Models

**DOI:** 10.1101/2025.06.27.662019

**Authors:** Mike Leske, Jamie A. FitzGerald, Keith Coughlan, Francesca Bottacini, Haithem Afli, Bruno Gabriel Nascimento Andrade

## Abstract

Advances in natural language processing, including the ability to process long sequences, have paved the way for the development of Genomic Language Models (gLM). This study evaluates the feasibility of four models for bacterial classification using 16S rRNA sequences and demonstrates that gLM embeddings can be applied to effectively classify sequences at the species level, matching or outperforming the accuracy of established bioinformatics tools like BLAST+ and VSEARCH. We adopt *cosine similarity* as a computationally efficient metric, enabling classification orders of magnitude faster than current methods, and show that it carries biologically relevant signals. In addition, we demonstrate how sequence embeddings can be used to identify mislabeled sequences. Our findings place gLM embeddings as a promising alternative to traditional alignment-based methods, especially in large-scale applications such as metataxonomic assignments. Despite its wide potential, key challenges remain, including the sensitivity of embeddings to sequences of different lengths.
