## Supplementary Table 1 for "Alignment-free Bacterial Taxonomy Classification with Genomic Language Models"

### Sheet: S1
			Greengenes2 Full 16S (# sequences: 293,642)			GTDB R220 Full 16S (# sequences: 127,492)			Greengenes2 V3-V4 (# sequences: 134,186)			GTDB R220 V3V4 (# sequences: 81,059)
	Model	min species		Accuracy			Accuracy			Accuracy			Accuracy
		count	Dim	Genus	Species	Dim	Genus	Species	Dim	Genus	Species	Dim	Genus	Species
	BLAST+	2	n/a	99.4	94.4	n/a	98.2	89.1	n/a	97.1	83.2	n/a	84.3	70.3
		3		99.5	95.1		97.9	89.3		97.5	83.3		82	69
		5		99.7	97.3		97.8	90.8		97.5	83.3		79.8	69.4
		Ø		99.5333	95.6		97.9667	89.7333		97.3667	83.2667		82.0333	69.5667
				97.5667			93.85			90.3167			75.8
	VSEARCH	2	n/a	97.1	94.9	n/a	97	90	n/a	93.4	78.9	n/a	83.2	64
		3		98.2	96.5		97.2	90.7		93.6	81.6		82.2	65.7
		5		98.3	96.9		97.2	91.3		93.8	84.2		81.3	66.8
		Ø		97.8667	96.1		97.1333	90.6667		93.6	81.5667		82.2333	65.5
				96.9833			93.9			87.5833			73.8667
	DNABERT-2 (default)	2	768	99	93.8	768	97.3	87.2	768	95	76.2	768	80.8	63.2
		3		99.1	95.4		97.5	88.1		95.5	80.1		80.2	64.4
		5		99.2	96.1		97.5	88.6		96	83.3		79.2	65.2
		Ø		99.1	95.1		97.4333	87.9667		95.5	79.8667		80.0667	64.2667
				97.1			92.7			87.6833			72.1667
	DNABERT-2 (UMAP)	2	128	98.8	95.5	128	97.9	93.8	256	98.6	95.7	256	90.6	84.2
		3		99.2	97.2		98.2	94.8		98.8	97		90.8	86
		5		99.4	98		98.2	95.2		99	97.6		91	87.1
		Ø		99.1333	96.9		98.1	94.6		98.8	96.7667		90.8	85.7667
				98.0167			96.35			97.7833			88.2833
	DNABERT-S (default)	2	768	98.4	92.5	768	97.1	85.7	768	92.8	72.4	768	80.4	61.2
		3		98.6	94		97.2	86.5		93.3	75.9		79.8	62.8
		5		98.7	94.8		97.3	87		93.9	79.5		78.8	63.6
		Ø		98.5667	93.7667		97.2	86.4		93.3333	75.9333		79.6667	62.5333
				96.1667			91.8			84.6333			71.1
	DNABERT-S (UMAP)	2	128	98	94.6	256	97.8	93.3	256	96.6	91.9	256	89.2	82.5
		3		98.5	96.2		98	94.3		96.9	93.4		89.5	84.7
		5		98.7	96.9		98.1	94.7		97.5	94.9		89.8	85.9
		Ø		98.4	95.9		97.9667	94.1		97	93.4		89.5	84.3667
				97.15			96.0333			95.2			86.9333
	NT2 500M (default)	2	1024	93.5	82.5	1024	94.2	76.3	1024	91.2	69.5	1024	78.4	48.5
		3		95.5	86.5		94.4	77.4		92.3	74.4		77.5	50.5
		5		97.3	89.2		94.6	78.3		93.1	78.2		76.9	52.2
		Ø		95.4333	86.0667		94.4	77.3333		92.2	74.0333		77.6	50.4
				90.75			85.8667			83.1167			64
	NT2 500M (UMAP)	2	256	92.8	84	256	94.8	85.3	256	95.4	88.9	256	85.1	71.7
		3		94.7	88.2		95.4	86.9		96.4	92.2		84.6	73.2
		5		96	91.2		95.7	87.8		97.1	94		84.5	74.2
		Ø		94.5	87.8		95.3	86.6667		96.3	91.7		84.7333	73.0333
				91.15			90.9833			94			78.8833
	Evo1-131K (default)	2	4096	88	79.6	4096	92.2	81.8	4096	79.7	66.6	4096	72.4	54.9
		3		90.7	84.2		92.5	82.8		82	72.2		71.9	57.3
		5		92.4	87.1		92.6	83.8		83.7	75.8		71.5	59.1
		Ø		90.3667	83.6333		92.4333	82.8		81.8	71.5333		71.9333	57.1
				87			87.6167			76.6667			71.7778	57.8333
