## Supplementary Table 2 for "Alignment-free Bacterial Taxonomy Classification with Genomic Language Models"

### Sheet: S2
	Experiment setup		Avg Accuracy						Runtime			Memory (in MB)
	Dataset	Dimensions	B	V	DB2	DBS	NT2	Evo	BLAST (sec)	VSEARCH (sec)	FAISS (sec)	BLAST (Disk / RAM)	VSEARCH (RAM)	Embeddings (Disk & RAM)
	Greengenes2/Full16S	n/a	97.5667	97					1010	9.12		206 / 12	2100
		8			97.0833	95.5167	87.8				0.1687			9
		16			97.4333	96.05	88.8167				0.1756			18
		32			97.7833	96.6667	89.9333				0.1926			36
		64			97.8667	96.9833	90.6				0.2418			72
		128			98.0167	97.15	91.0333				0.35			144
		256			97.9333	97.1833	91.15				0.57			287
		768			97.1	96.1667					1.36			861
		1024					90.75				1.68			1148
		4096						87			6.81			4589
	Greengenes2/V3V4	n/a	90.3167	87.6					72	1.47		59 / 40	267
		8			93.2667	86.7833	84.8833				0.102745			5
		16			94.1667	88.2167	87.1				0.1089			9
		32			95.35	90.1	89.6167				0.1191			17
		64			96.4667	92.0667	91.3833				0.15			33
		128			97.3667	93.8167	92.7833				0.20773			66
		256			97.7833	95.2	94				0.3426			132
		768			87.6833	84.6333					0.76			394
		1024					83.1167				0.9			525
		4096						76.6667			3.13			2097
	GTDB R220/Full16S	n/a	93.85	93.9					451	6.37		87 / 13	845
		8			94.9167	93.6	86.25				0.0414			4
		16			95.0667	94.9667	87.5				0.0422			8
		32			95.8667	95.3667	88.65				0.04949			16
		64			96.2167	95.7833	89.7				0.06266			32
		128			96.35	95.95	90.5				0.08726			63
		256			96.3833	96.0333	90.9833				0.1347			125
		768			92.7	91.8					0.2461			374
		1024					85.8667				0.85			499
		4096						87.6167			2.85			1993
	GTDB R220/V3V4	n/a	75.8	73.9					257	1.32		53 / 31	161
		8			79.55	75.6333	66.4667				0.0642			3
		16			81.6	77.9	68.9				0.071716			5
		32			83.5333	80.25	72.3333				0.07591			10
		64			85.0167	82.15	74.4333				0.0939			20
		128			87.0167	84.8833	76.75				0.1303			40
		256			88.2833	86.9333	78.8833				0.21125			80
		768			72.1667	71.1					0.35			238
		1024					64				0.53			317
		4096						71.7778			1.85			1267
