## Supplementary Table 3 for "Alignment-free Bacterial Taxonomy Classification with Genomic Language Models"

### Sheet: S3
	Accession	Original Species	Suggested Genus	Suggested Species	Cosine Similarity
	RS_GCF_010571055.1~NZ_JAAGQU010000043.1	Staphylococcus aureus	Salmonella	enterica	1.0
	RS_GCF_022899275.1~NZ_JALJBB010000012.1	Staphylococcus aureus	Salmonella	enterica	1.0
	RS_GCF_010571025.1~NZ_JAAGQW010000067.1	Staphylococcus aureus	Salmonella	enterica	1.0
	RS_GCF_022899995.1~NZ_JALJBC010000010.1	Staphylococcus aureus	Salmonella	enterica	1.0
	RS_GCF_022899315.1~NZ_JALJBF010000031.1	Staphylococcus aureus	Salmonella	enterica	1.0
	RS_GCF_022898895.1~NZ_JALJBH010000033.1	Staphylococcus aureus	Salmonella	enterica	1.0
	RS_GCF_022899055.1~NZ_JALJBU010000017.1	Staphylococcus aureus	Salmonella	enterica	0.9984
	RS_GCF_010571045.1~NZ_JAAGQV010000046.1	Staphylococcus aureus	Salmonella	enterica	0.9954
	GB_GCA_022899855.1~JALJBX010000044.1	Staphylococcus aureus	Salmonella	enterica	0.992
	RS_GCF_027272745.1~NZ_JAPVOH010000020.1	Staphylococcus aureus	Escherichia	coli	1.0
	RS_GCF_025245885.1~NZ_JAOBRN010000037.1	Staphylococcus aureus	Escherichia	coli	0.9988
	RS_GCF_026226275.1~NZ_JAPDFY010000020.1	Staphylococcus aureus	Escherichia	coli	0.9967
	RS_GCF_011812695.1~NZ_JAATKN010000083.1	Staphylococcus aureus	Klebsiella	pneumoniae	1.0
	RS_GCF_005861085.1~NZ_VCFY01000038.1	Staphylococcus aureus	Klebsiella	oxytoca	0.9979
	GB_GCA_900660205.1~CAACVO010000011.1	Staphylococcus aureus	Streptococcus	mitis_CJ	0.9883
	GB_GCA_900660245.1~CAACVP010000014.1	Staphylococcus aureus	Streptococcus	oralis_S	0.9866
	RS_GCF_025245445.1~NZ_JAOBRY010000039.1	Staphylococcus aureus	Serratia	marcescens_K	1.0
	RS_GCF_025246145.1~NZ_JAOBSP010000022.1	Staphylococcus aureus	Serratia	nevei	1.0
	GB_GCA_003239575.1~PZSO01000058.1	Staphylococcus aureus	Acinetobacter	johnsonii	0.998
	RS_GCF_027944475.1~NZ_JAQJBQ010000008.1	Staphylococcus aureus	Acinetobacter	fasciculus	0.9959
	RS_GCF_023197505.1~NZ_JAKYZZ010000030.1	Staphylococcus aureus	Bacillus_A	anthracis	0.9921
	GB_GCA_003989655.1~RZHJ01000052.1	Staphylococcus aureus	Mycoplasmopsis	bovis	0.992
	RS_GCF_001061525.1~NZ_JVUC01000277.1	Staphylococcus aureus	Pseudomonas_E	rhodesiae	1.0
	RS_GCF_001019215.2~NZ_JYBB02000002.1	Staphylococcus aureus	Vibrio	parahaemolyticus	1.0
